# DDX3X acts as a selective dual switch regulator of mRNA translation in acute ER stress

**DOI:** 10.1101/2025.06.08.658532

**Authors:** Abd-El Monsif A. Shawky, Allison Scarboro, Josef Mick, Mahmoud Dondeti, Kenneth Avanzino, Constantine A. Simintiras, Maria Hatzoglou, Anastasios Vourekas

## Abstract

In eukaryotes, regulation of mRNA translation initiation greatly impacts gene expression, and is critical for cellular stress responses. DDX3X is a ubiquitous DEAD-box RNA helicase whose precise role in 5‘ UTR scanning and start codon decoding in non-stressed and stressed cells is still elusive. Here we show that DDX3X engages with thousands of mRNAs as part of the eIF4F-mediated 48S scanning complex, simultaneously acting to promote or suppress translation of select mRNAs in non-stressed conditions, and switches this regulation in opposite directions in acute ER stress. We find distinct DDX3X binding patterns of differentially regulated mRNAs, which lead us to identify N4-acetylation of cytidines surrounding the start codon as an accompanying feature of mRNAs subject to DDX3X-mediated selective dual regulation. Our findings illuminate the role of DDX3X in stress response and highlight a novel connection between an RNA helicase and a post-transcriptional modification in regulating mRNA translation.
