## Supplementary material for "DDX3X acts as a selective dual switch regulator of mRNA translation in acute ER stress": Table S1

### Sheet: Sheet1
Library	Condition	Type	Number of reads	Uniquely mapped reads	Percentage
AVMRT1	Mock KD non-stressed	Total RNA	16055807	13776481	0.858
AVMRT2	Mock KD non-stressed	Total RNA	17359914	15261785	0.8791
AVMRH1	Mock KD non-stressed	Heavy polysomes	17549266	15511985	0.8839
AVMRH2	Mock KD non-stressed	Heavy polysomes	16590166	14813489	0.8929
AVMTgT1	Mock KD Stress	Total RNA	28533402	25269673	0.8856
AVMTgT2	Mock KD Stress	Total RNA	18057036	15925866	0.882
AVMTgH1	Mock KD Stress	Heavy polysomes	19593537	16707523	0.8527
AVMTgH2	Mock KD Stress	Heavy polysomes	19300847	16615912	0.8609
AVDRT1	DDX3 KD non-stressed	Total RNA	15211225	13273076	0.8726
AVDRT2	DDX3 KD non-stressed	Total RNA	20761099	17337725	0.8351
AVDRH1	DDX3 KD non-stressed	Heavy polysomes	18056367	14017493	0.7763
AVDRH2	DDX3 KD non-stressed	Heavy polysomes	17992861	13843340	0.7694
AVDTgT1	DDX3 KD Stress	Total RNA	64882163	52944625	0.816
AVDTgT2	DDX3 KD Stress	Total RNA	18854044	15333834	0.8133
AVDTgH1	DDX3 KD Stress	Heavy polysomes	14372166	12631799	0.8789
AVDTgH2	DDX3 KD Stress	Heavy polysomes	19832663	17040261	0.8592
AVNRT1	NAT10 KD non-stressed	Total RNA	17898322	15231070	0.851
AVNRT2	NAT10 KD non-stressed	Total RNA	19090705	17174402	0.8996
AVNRH1	NAT10 KD non-stressed	Heavy polysomes	17206530	14193611	0.8249
293FT DDX3 replicate 1	CLIP	-	36018971	10437988	0.2898
293FT DDX3 replicate 2	CLIP	-	15086731	5937990	0.3936
293FT EIF3D	CLIP	-	1702258	4105712	0.4146
